# Antagonizing the serotonin receptor HTR2B drives antigen-specific cytotoxic T-cell responses and controls colorectal cancer growth

**DOI:** 10.1101/2025.02.26.640476

**Authors:** Surojit Karmakar, Girdhari Lal

## Abstract

Neuroimmune communication is known to control various regulatory systems in the body. Serotonin (also known as 5-hydroxytryptamine, HT) is one of the neurotransmitters produced predominantly by enterochromaffin cells in the gut and the neurons of the central nervous system. Immune and cancer cells express several HT receptors (HTRs), and how HTRs modulate various immune pathways and contribute to cancer growth and metastasis is unclear. RNA-seq data analysis shows that human colon adenocarcinoma tissues with high HTR_2B_ expression are associated with poor anti-tumor immune response and poor patient survival. Using an orthotopic mouse model of tumors, we show that HTR_2B_ and other serotonergic molecule expressions are positively associated with colon tumor progression. Antagonizing the HTR_2B_ using specific chemical antagonists significantly suppresses the progression of colon, breast, and melanoma tumors and metastasis in mice by promoting antigen-specific cytotoxic CD8 T cell response and downregulating the PD-L1 expression on tumor cells. Further, treatment with a combination of suboptimal doses of HTR_2B_ antagonists and suboptimal doses of immunotherapy (anti-PD1, anti-PD-L1, or anti-CTLA4 mAb) or chemotherapeutic drugs (5-fluorouracil, oxaliplatin, or irinotecan) showed a robust anti-tumor response and inhibited colon tumor growth. Our finding showed that antagonizing the HTR_2B_ holds a potent therapeutic advantage as a combinatorial regimen of either immunotherapy or chemotherapy to treat colon cancer.

**One sentence summary:** HTR_2B_ expression is associated with colon tumor progression, and antagonizing the HTR_2B_ inhibits tumor growth and metastasis.
