## Supplementary Table 2 for "Antagonizing the serotonin receptor HTR2B drives antigen-specific cytotoxic T-cell responses and controls colorectal cancer growth"

### Sheet: Sheet1
TCGA_case_id	Patient_id	HTR2B_levels
TCGA-CM-6167	Patient_1	High
TCGA-F4-6704	Patient_2	High
TCGA-CA-6719	Patient_3	High
TCGA-AD-6964	Patient_4	High
TCGA-G4-6302	Patient_5	High
TCGA-CM-5348	Patient_6	High
TCGA-F4-6807	Patient_7	High
TCGA-AY-6196	Patient_8	High
TCGA-F4-6569	Patient_9	High
TCGA-A6-2684	Patient_10	High
TCGA-CA-5254	Patient_11	High
TCGA-AA-3489	Patient_12	High
TCGA-A6-2684	Patient_13	High
TCGA-F4-6809	Patient_14	High
TCGA-A6-6651	Patient_15	High
TCGA-CK-6751	Patient_16	Low
TCGA-AA-A02Y	Patient_17	Low
TCGA-CK-6747	Patient_18	Low
TCGA-DM-A28C	Patient_19	Low
TCGA-AA-3520	Patient_20	Low
TCGA-G4-6307	Patient_21	Low
TCGA-AA-3712	Patient_22	Low
TCGA-DM-A28M	Patient_23	Low
TCGA-AA-A00W	Patient_24	Low
TCGA-AY-4071	Patient_25	Low
TCGA-D5-6537	Patient_26	Low
TCGA-AA-A02J	Patient_27	Low
TCGA-AA-3678	Patient_28	Low
TCGA-AD-A5EK	Patient_29	Low
TCGA-A6-6140	Patient_30	Low
