## Supplementary Table 3 for "Antagonizing the serotonin receptor HTR2B drives antigen-specific cytotoxic T-cell responses and controls colorectal cancer growth"

### Sheet: Sheet1
#CD8 T cell response geneset	#CD8 T cell response regulation geneset
GZMB	CD4
GZMA	FOXP3
PRF1	IL10
GZMK	IL10RA
FASL	CCR7
CD8A	CD8A
CD8B	CD8B
TNF	CD274
CD244	TNFRSF18
ICOS	TNFRSF9
TBX21	PDCD1
EOMES	EOMES
LAG3	LAG3
IRF1	HAVCR2
CCL5	TIGIT
NKG7	GZMK
GBP5	PDCD1
GZMH	PDCD1LG2
IFNG	IL7R
IFNGR1	IL2RA
IFNGR2	TGFB1
IFNA1	NT5E
IFNA2	ENTPD1
NOS2	IDO1
	IDO2
	TDO
	ARG1
	TPH1
